# The First of Us: *Ophiocordyceps* use a novel scramblase-binding peptide to manipulate zombie ants

**DOI:** 10.1101/2025.09.09.674826

**Authors:** William C. Beckerson, Steffen Werner, Maite Goebbels, João J. Ramalho, Andrew J. M. Swafford, Ilia Soroka, Sinah T. Wingert, Mike Boxem, Suzan Ruijtenberg, Greg J. Stephens, Sander van den Heuvel, Charissa de Bekker

## Abstract

Parasite-adaptive manipulation of behavior is a widespread natural phenomenon. While *Ophiocordyceps* zombie fungi are well-known for hijacking ant behavior to increase their fitness, functionally characterizing the biomolecules involved in behavior manipulation remains difficult in these non-model organisms. To circumvent this problem, we have adopted the powerful genetics toolbox of *Caenorhabditis elegans* to identify molecular targets and neurophysiological effects of candidate *Ophiocordyceps* effectors. With this approach, we discovered a novel cysteine-rich, small secreted fungal peptide that binds to well-conserved calcium-dependent scramblase channels in neurons, particularly those associated with sensory tissues. This binding suppressed nematode motor coordination and dampened ant olfactory systems vital for communication. Our findings are the first to directly connect an *Ophiocordyceps* effector with its extended phenotype, while demonstrating the neuroethological role of Scramblase-1.
