## Supplementary material for "The First of Us: *Ophiocordyceps* use a novel scramblase-binding peptide to manipulate zombie ants": Data S2

### Sheet: Sheet1
Species	Protein name	SignalP-6.0 results	Cleavage Site
Ophiocordyceps camponoti-floridani	Ophcf2|06345	0.9998	25/26
Ophiocordycesp kimflemingae	Ophio5|1675	0.9971	45/46
Ophiocordyceps camponoti-leonardi	CP532_5130	0.9998	25/26
Ophiocordyceps sinensis	G6O67_003442	0.9998	23/24
