## Supplementary material for "The First of Us: *Ophiocordyceps* use a novel scramblase-binding peptide to manipulate zombie ants": Data S4

### Sheet: Summary
cDNA Library
Gene ID	Number	C. floridanus homolog	LOC
T21B6.3	8	Camfl2|XM_011266447.3	LOC105256499
pqn-13	5	No Hit
pqn-54	1	No Hit
scrm-1	4	Camfl2|XM_025407014.1	LOC105255843
R02F11.1	3	No Hit
Y69H2.3	3	Camfl2|XM_025412121.1	LOC105257526
mig-6	2	Camfl2|XM_011253095.3	LOC105248345
appg-1	2	No Hit
R12A1.3	2	Camfl2|XM_011253095.3	LOC105248345
fbl-1	1	Camfl2|XM_025406983.1	LOC105251236
K10D3.4	1	Camfl2|XM_011253095.3	LOC105248345
Y55F3BR.2	1	Camfl2|XM_011253095.3	LOC105248345
F30H5.3	1	Camfl2|XM_011253095.3	LOC105248345
lgx-1	1	Camfl2|XM_011260393.3	LOC105252811
chtb-1	1	No Hit
col-181	1	Camfl2|XM_025409329.1	LOC105250620
rack-1	1	Camfl2|XM_011260743.3	LOC105253007
abu-14	3	No Hit
abu-8	8	No Hit
abu-6	1	No Hit
ORFeome Library
Gene ID	Number	C. floridanus homolog	LOC
scrm-2	17	Camfl2|XM_025407014.1	LOC105255843
Y69H2.3	15	Camfl2|XM_025412121.1	LOC105257526
T22F7.3	7	Camfl2|XM_011253095.3	LOC105248345
abu-11	2	No Hit
imph-1	1	Camfl2|XM_025410183.1	LOC105258497

### Sheet: cDNA Library
Sample	PCR	Read	Hit	C. floridanus Homolog	E-Value	Similar
6345C1	Band	Good	scrm-1	Camfl2|XM_025407014.1	2.03e-47	0.5336
6345C2	Band	Good	abu-8	No Hit	n/a	n/a
6345C3	Band	Good	abu-8	No Hit	n/a	n/a
6345C4	Band	Bad	T21B6.3	Camfl2|XM_011266447.3	2.91e-33	0.4099
6345C5	Band	Good	fbl-1	Camfl2|XM_025406983.1	5.02-103	0.5523
6345C6	Band	Good	R02F11.1	No Hit	n/a	n/a
6345C7	Band	Good	R12A1.3	Camfl2|XM_011253095.3	3.04e-11	0.6415
6345C8	Band	Good	pqn-13	No Hit	n/a	n/a
6345C9	Band	Good	abu-14	No Hit	n/a	n/a
6345C10	Band	Good	T21B6.3	Camfl2|XM_011266447.3	2.91e-33	0.4099
6345C11	Band	Good	mig-6	Camfl2|XM_011253095.3	1.22-135	0.5324
6345C12	Band	Good	pqn-13	No Hit	n/a	n/a
6345C13	Band	Good	scrm-1	Camfl2|XM_025407014.1	2.03e-47	0.5336
6345C14	Band	Good	abu-6	No Hit	n/a	n/a
6345C15	Band	Good	T21B6.3	Camfl2|XM_011266447.3	2.91e-33	0.4099
6345C16	Band	Good	K10D3.4	Camfl2|XM_011253095.3	1.07e-29	0.3707
6345C17	Band	Good	abu-8	No Hit	n/a	n/a
6345C18	Band	Good	pqn-13	No Hit	n/a	n/a
6345C19	Band	Good	abu-8	No Hit	n/a	n/a
6345C20	Band	Good	Y55F3BR.2	Camfl2|XM_011253095.3	2.56e-24	0.3638
6345C21	Band	Good	R02F11.1	No Hit	n/a	n/a
6345C22	Band	Good	Y69H2.3	Camfl2|XM_025412121.1	5.26e-11	0.4485
6345C23	Band	Good	appg-1	No Hit	n/a	n/a
6345C24	Band	Good	R12A1.3	Camfl2|XM_011253095.3	3.04e-11	0.6415
6345C25	Band	Good	F30H5.3	Camfl2|XM_011253095.3	4.36e-29	0.3636
6345C26	Band	Good	appg-1	No Hit	n/a	n/a
6345C27	Band	Good	lgx-1	Camfl2|XM_011260393.3	1.33e-71	0.5389
6345C28	Band	Good	abu-8	No Hit	n/a	n/a
6345C29	Band	Bad	T21B6.3	Camfl2|XM_011266447.3	2.91e-33	0.4099
6345C30	Band	Good	abu-8	No Hit	n/a	n/a
6345C31	Band	Good	T21B6.3	Camfl2|XM_011266447.3	2.91e-33	0.4099
6345C32	Band	Good	pqn-13	No Hit	n/a	n/a
6345C33	Band	Good	abu-14	No Hit	n/a	n/a
6345C34	Band	Good	T21B6.3	Camfl2|XM_011266447.3	2.91e-33	0.4099
6345C35	Band	Good	mig-6	Camfl2|XM_011253095.3	1.22-135	0.5324
6345C36	Band	Good	T21B6.3	Camfl2|XM_011266447.3	2.91e-33	0.4099
6345C37	Band	Good	Y69H2.3	Camfl2|XM_025412121.1	5.26e-11	0.4485
6345C38	Band	Good	Y69H2.3	Camfl2|XM_025412121.1	5.26e-11	0.4485
6345C39	Band	Good	scrm-1	Camfl2|XM_025407014.1	2.03e-47	0.5336
6345C40	Band	Good	scrm-1	Camfl2|XM_025407014.1	2.03e-47	0.5336
6345C41	Band	Good	abu-14	No Hit	n/a	n/a
6345C42	Band	Good	abu-8	No Hit	n/a	n/a
6345C43	Band	Good	abu-8	No Hit	n/a	n/a
6345C44	Band	Good	chtb-1	No Hit	n/a	n/a
6345C45	Band	Good	T21B6.3	Camfl2|XM_011266447.3	2.91e-33	0.4099
6345C46	Band	Good	col-181	Camfl2|XM_025409329.1	4.3e-13	0.4802
6345C47	Band	Good	R02F11.1	No Hit	n/a	n/a
6345C48	Band	Good	rack-1	Camfl2|XM_011260743.3	1.37e-163	0.8188
6345C49	Band	Good	abu-14	No Hit	n/a	n/a
6345C50	Band	Good	pqn-54	No Hit	n/a	n/a
6345C51	Band	Good	pqn-13	No Hit	n/a	n/a

### Sheet: ORFeome Library
Sample	PCR	Read	Hit	C. floridanus Homolog	E-Value	Similar
6345C1	Band	Good	scrm-2	Camfl2|XM_025407014.1	7.03e-43	0.5385
6345C2	Band	Good	Y69H2.3	Camfl2|XM_025412121.1	5.26e-11	0.4485
6345C3	Band	Good	Y69H2.3	Camfl2|XM_025412121.1	5.26e-11	0.4485
6345C4	Band	Good	Y69H2.3	Camfl2|XM_025412121.1	5.26e-11	0.4485
6345C5	Band	Good	Y69H2.3	Camfl2|XM_025412121.1	5.26e-11	0.4485
6345C6	Band	Good	abu-11	No Hit	n/a	n/a
6345C7	Band	Good	Y69H2.3	Camfl2|XM_025412121.1	5.26e-11	0.4485
6345C8	Band	Good	scrm-2	Camfl2|XM_025407014.1	7.03e-43	0.5385
6345C9	Band	Good	Y69H2.3	Camfl2|XM_025412121.1	5.26e-11	0.4485
6345C10	Band	Good	Y69H2.3	Camfl2|XM_025412121.1	5.26e-11	0.4485
6345C11	Band	Good	scrm-2	Camfl2|XM_025407014.1	7.03e-43	0.5385
6345C12	Band	Good	scrm-2	Camfl2|XM_025407014.1	7.03e-43	0.5385
6345C13	Band	Good	scrm-2	Camfl2|XM_025407014.1	7.03e-43	0.5385
6345C14	Band	Good	T22F7.3	Camfl2|XM_011253095.3	5.8e-27	0.3737
6345C15	Band	Good	Y69H2.3	Camfl2|XM_025412121.1	5.26e-11	0.4485
6345C16	Band	Good	scrm-2	Camfl2|XM_025407014.1	7.03e-43	0.5385
6345C17	Band	Good	scrm-2	Camfl2|XM_025407014.1	7.03e-43	0.5385
6345C18	Band	Good	scrm-2	Camfl2|XM_025407014.1	7.03e-43	0.5385
6345C19	Band	Bad	n/a	n/a	n/a	n/a
6345C20	Band	Good	Y69H2.3	Camfl2|XM_025412121.1	5.26e-11	0.4485
6345C21	Band	Bad	scrm-2	Camfl2|XM_025407014.1	7.03e-43	0.5385
6345C22	Band	Good	scrm-2	Camfl2|XM_025407014.1	7.03e-43	0.5385
6345C23	Band	Good	T22F7.3	Camfl2|XM_011253095.3	5.8e-27	0.3737
6345C24	Band	Good	scrm-2	Camfl2|XM_025407014.1	7.03e-43	0.5385
6345C25	Band	Good	T22F7.3	Camfl2|XM_011253095.3	5.8e-27	0.3737
6345C26	Band	Good	Y69H2.3	Camfl2|XM_025412121.1	5.26e-11	0.4485
6345C27	Band	Good	abu-11	No Hit	n/a	n/a
6345C28	Band	Bad	scrm-2	Camfl2|XM_025407014.1	7.03e-43	0.5385
6345C29	Band	Good	Y69H2.3	Camfl2|XM_025412121.1	5.26e-11	0.4485
6345C30	Band	Good	Y69H2.3	Camfl2|XM_025412121.1	5.26e-11	0.4485
6345C31	Band	Good	scrm-2	Camfl2|XM_025407014.1	7.03e-43	0.5385
6345C32	Band	Good	Y69H2.3	Camfl2|XM_025412121.1	5.26e-11	0.4485
6345C33	Band	Good	imph-1	Camfl2|XM_025410183.1	1.19e-52	0.4854
6345C34	Band	Good	scrm-2	Camfl2|XM_025407014.1	7.03e-43	0.5385
6345C35	Band	Good	T22F7.3	Camfl2|XM_011253095.3	5.8e-27	0.3737
6345C36	Band	Good	Y69H2.3	Camfl2|XM_025412121.1	5.26e-11	0.4485
6345C37	Band	Good	scrm-2	Camfl2|XM_025407014.1	7.03e-43	0.5385
6345C38	Band	Good	T22F7.3	Camfl2|XM_011253095.3	5.8e-27	0.3737
6345C39	Band	Good	Y69H2.3	Camfl2|XM_025412121.1	5.26e-11	0.4485
6345C40	Band	Bad	n/a	n/a	n/a	n/a
6345C41	Band	Good	T22F7.3	Camfl2|XM_011253095.3	5.8e-27	0.3737
6345C42	Band	Good	T22F7.3	Camfl2|XM_011253095.3	5.8e-27	0.3737
6345C43	Band	Bad	scrm-2	Camfl2|XM_025407014.1	7.03e-43	0.5385
6345C43	Band	Good	scrm-2	Camfl2|XM_025407014.1	7.03e-43	0.5385
