## Supplementary material for "The First of Us: *Ophiocordyceps* use a novel scramblase-binding peptide to manipulate zombie ants": Data S7

### Sheet: Sheet1
Primer Name	Sequence	Length
pMB27_Ophcf2|06345 Fw	CGACCCCGGGAGGAGGAGGGATCGACGCCAGCCGATCCTT	40
pMB27_Ophcf2|06345 Rv	CGACGTCTTACTTACTTAGCCCCACAGTGACACTCCCTAC	40
Y2H Bait Screen Fw	TGCCGTCACAGATAGATTGGCT	22
Y2H Bait Screen Fw	AGAAGTCCAAAGCTCCACCGC	21
Y2H Prey Screen Fw	GTCACCTGGTTGGACGGACC	20
Y2H Prey Screen Rv	AGAAGTCCAAAGCTCCACCGC	21
PS1 Fw	ATGGACGATCAAAAGTACCC	20
PS1 Rv	ATTCTCTTGTTCGAAGTACA	20
PS3 Fw	ATGGGCGATCAAAAGGACCC	20
PS3 Rv	TTACCTTCGTTTTCCGTAGT	20
PS4 Fw	ATGCGATATACGGAAGCGGA	20
PS4 Rv	CTATTCCCTGGACGTTTTCC	20
SCRM1 target seq	GTTTATTACTGGTTGCTGCA	20
SCRM1-mKate Fw	/5Sp9/gttcatttttcaagtgtttttttttcagaaaataaccATGGTCTCCGAGCTCATTAAAGAAAACATGC	68
SCRM1-mKate Rv	/5Sp9/TTGTAGCCCGGTTGTTGGTTTATTACTGGTTGCTGACGGTGTCCGAGCTTGGATG	55
SCRM1-mKate Seq Fw	gttgctccgcgagcccataa	20
SCRM1-mKate Seq Rv	GGCCTGTAGGCACACCTTGG	20
Codon Optimized SBP	ATGACTCGCATTCTTCCGTGTCTTTTCCTTGTCTTGCTCGCCGCTGCTCCACTTCTAGCCATCGATGCTTCTCGTTCTTTCACCTGCCCATCTCGTGTTCTTGCTTTCTGCCGTGCTCGTAACGTTCACTCTGGATGCACTTTCAACGGATCTTTCCGTTCCGACGCCATGGAGACTTGCCGCGAATGCCACTGCGGATAA	201
Gib_rab-3 Fw	acggtatcgataagcttgatgcgagttttgactggctttc	40
Gib_rab-3 Rv	GACGTtGGCGTCGATCATCCGTTAACctgaaaatagggctactgta	46
Gib_let-858 Fw	tacagtagccctattttcagGTTAACGGATGATCGACGCCaACGTC	46
Gib_let-858 Rv	ccgggctgcaggaattcgatctagtttccttcctcctcta	40
(G4S)3-CelGFP Fw	GGCGGCGGCGGCTCCGGCGGCGGCGGCTCCagtaaaggagaagaactttt	50
(G4S)3-CelOptOphcf2|06345 RV	CCGCCGGAGCCGCCGCCGCCGGAGCCGCCGCCGCCTCCGCAGTGGCATTCGCGGC	55
SBP_NoSig Fw	cgctgcccagccggcgatggccATCGACGCCAGCCGATCCTTTAC	45
SBP_NoSig Rv	cagtggtggtggtggtggtgCTCGAGTGCCCCACAGTGACACTCCCTACAGG	52
T2A-CelGFP Fw	tgcggtgacgtggaagagaatcccggccctagtaaaggagaagaactttt	50
T2A-CelOptOphcf2|06345 RV	GCCGCGAATGCCACTGCGGAgagggcagaggcagtctgctgacatgcggtgacgt	55
pL4440_PS1 Fw	gggagaccggcagatctgatatcTCGAGCATCTGTTGGCGATT	43
pL4440_PS1 Rv	acggtatcgataagcttgatatcGGTCGCCAGAGACTCCATTC	43
pL4440 Screen Fw	AACCTGGCTTATCGAA	16
pL4440 Screen Rv	CCAGGGTTTTCCCAGTCA	18
