## Supplementary material for "The First of Us: *Ophiocordyceps* use a novel scramblase-binding peptide to manipulate zombie ants": Data S10: 1 Worm Radius Data.xlsx

### Sheet: Sheet2
Treatment	Test	Worm	Radius	Group Name	Group Type
pET_emp	Test 1	Worm 1	28.2435	SBP Feeding	Control
pET_emp	Test 1	Worm 2	43.0436	SBP Feeding	Control
pET_emp	Test 1	Worm 3	43.6993	SBP Feeding	Control
pET_emp	Test 1	Worm 4	44.4925	SBP Feeding	Control
pET_emp	Test 1	Worm 5	44.8969	SBP Feeding	Control
pET_emp	Test 1	Worm 6	46.6082	SBP Feeding	Control
pET_emp	Test 1	Worm 7	47.3342	SBP Feeding	Control
pET_emp	Test 1	Worm 8	47.497	SBP Feeding	Control
pET_emp	Test 1	Worm 9	47.94	SBP Feeding	Control
pET_emp	Test 1	Worm 10	47.9984	SBP Feeding	Control
pET_emp	Test 1	Worm 11	48.4427	SBP Feeding	Control
pET_emp	Test 1	Worm 12	48.6227	SBP Feeding	Control
pET_emp	Test 1	Worm 13	48.8153	SBP Feeding	Control
pET_emp	Test 1	Worm 14	50.1341	SBP Feeding	Control
pET_emp	Test 1	Worm 15	50.2713	SBP Feeding	Control
pET_emp	Test 1	Worm 16	50.5762	SBP Feeding	Control
pET_emp	Test 1	Worm 17	50.7812	SBP Feeding	Control
pET_emp	Test 1	Worm 18	50.8486	SBP Feeding	Control
pET_emp	Test 1	Worm 19	51.3248	SBP Feeding	Control
pET_emp	Test 1	Worm 20	51.4621	SBP Feeding	Control
pET_emp	Test 1	Worm 21	51.9246	SBP Feeding	Control
pET_emp	Test 1	Worm 22	51.9688	SBP Feeding	Control
pET_emp	Test 1	Worm 23	52.016	SBP Feeding	Control
pET_emp	Test 1	Worm 24	52.7409	SBP Feeding	Control
pET_emp	Test 1	Worm 25	52.9847	SBP Feeding	Control
pET_emp	Test 1	Worm 26	53.198	SBP Feeding	Control
pET_emp	Test 1	Worm 27	53.2019	SBP Feeding	Control
pET_emp	Test 1	Worm 28	53.419	SBP Feeding	Control
pET_emp	Test 1	Worm 29	53.4603	SBP Feeding	Control
pET_emp	Test 1	Worm 30	54.0607	SBP Feeding	Control
pET_emp	Test 1	Worm 31	54.7674	SBP Feeding	Control
pET_emp	Test 1	Worm 32	54.8367	SBP Feeding	Control
pET_emp	Test 1	Worm 33	55.0074	SBP Feeding	Control
pET_emp	Test 1	Worm 34	55.0183	SBP Feeding	Control
pET_emp	Test 1	Worm 35	55.0998	SBP Feeding	Control
pET_emp	Test 1	Worm 36	55.2102	SBP Feeding	Control
pET_emp	Test 1	Worm 37	55.2443	SBP Feeding	Control
pET_emp	Test 1	Worm 38	55.4163	SBP Feeding	Control
pET_emp	Test 1	Worm 39	55.5119	SBP Feeding	Control
pET_emp	Test 1	Worm 40	55.5653	SBP Feeding	Control
pET_emp	Test 1	Worm 41	55.7625	SBP Feeding	Control
pET_emp	Test 1	Worm 42	56.409	SBP Feeding	Control
pET_emp	Test 1	Worm 43	56.4229	SBP Feeding	Control
pET_emp	Test 1	Worm 44	56.607	SBP Feeding	Control
pET_emp	Test 1	Worm 45	56.8898	SBP Feeding	Control
pET_emp	Test 1	Worm 46	56.9411	SBP Feeding	Control
pET_emp	Test 1	Worm 47	57.0933	SBP Feeding	Control
pET_emp	Test 1	Worm 48	57.4345	SBP Feeding	Control
pET_emp	Test 1	Worm 49	57.5124	SBP Feeding	Control
pET_emp	Test 1	Worm 50	57.6224	SBP Feeding	Control
pET_emp	Test 1	Worm 51	57.918	SBP Feeding	Control
pET_emp	Test 1	Worm 52	57.9602	SBP Feeding	Control
pET_emp	Test 1	Worm 53	58.1855	SBP Feeding	Control
pET_emp	Test 1	Worm 54	58.3388	SBP Feeding	Control
pET_emp	Test 1	Worm 55	58.345	SBP Feeding	Control
pET_emp	Test 1	Worm 56	58.6577	SBP Feeding	Control
pET_emp	Test 1	Worm 57	58.7037	SBP Feeding	Control
pET_emp	Test 1	Worm 58	58.8593	SBP Feeding	Control
pET_emp	Test 1	Worm 59	59.6551	SBP Feeding	Control
pET_sbp	Test 1	Worm 1	27.3691	SBP Feeding	Treatment
pET_sbp	Test 1	Worm 2	40.4793	SBP Feeding	Treatment
pET_sbp	Test 1	Worm 3	41.671	SBP Feeding	Treatment
pET_sbp	Test 1	Worm 4	41.6991	SBP Feeding	Treatment
pET_sbp	Test 1	Worm 5	42.2434	SBP Feeding	Treatment
pET_sbp	Test 1	Worm 6	42.77	SBP Feeding	Treatment
pET_sbp	Test 1	Worm 7	43.7231	SBP Feeding	Treatment
pET_sbp	Test 1	Worm 8	44.0793	SBP Feeding	Treatment
pET_sbp	Test 1	Worm 9	44.2409	SBP Feeding	Treatment
pET_sbp	Test 1	Worm 10	44.249	SBP Feeding	Treatment
pET_sbp	Test 1	Worm 11	45.2647	SBP Feeding	Treatment
pET_sbp	Test 1	Worm 12	45.711	SBP Feeding	Treatment
pET_sbp	Test 1	Worm 13	46.2689	SBP Feeding	Treatment
pET_sbp	Test 1	Worm 14	46.3015	SBP Feeding	Treatment
pET_sbp	Test 1	Worm 15	46.552	SBP Feeding	Treatment
pET_sbp	Test 1	Worm 16	47.1908	SBP Feeding	Treatment
pET_sbp	Test 1	Worm 17	47.3332	SBP Feeding	Treatment
pET_sbp	Test 1	Worm 18	47.6918	SBP Feeding	Treatment
pET_sbp	Test 1	Worm 19	47.9796	SBP Feeding	Treatment
pET_sbp	Test 1	Worm 20	48.0663	SBP Feeding	Treatment
pET_sbp	Test 1	Worm 21	48.9636	SBP Feeding	Treatment
pET_sbp	Test 1	Worm 22	49.5708	SBP Feeding	Treatment
pET_sbp	Test 1	Worm 23	50.1368	SBP Feeding	Treatment
pET_sbp	Test 1	Worm 24	50.1806	SBP Feeding	Treatment
pET_sbp	Test 1	Worm 25	50.1815	SBP Feeding	Treatment
pET_sbp	Test 1	Worm 26	50.3153	SBP Feeding	Treatment
pET_sbp	Test 1	Worm 27	50.4439	SBP Feeding	Treatment
pET_sbp	Test 1	Worm 28	50.8163	SBP Feeding	Treatment
pET_sbp	Test 1	Worm 29	50.8549	SBP Feeding	Treatment
pET_sbp	Test 1	Worm 30	50.863	SBP Feeding	Treatment
pET_sbp	Test 1	Worm 31	51.0902	SBP Feeding	Treatment
pET_sbp	Test 1	Worm 32	51.093	SBP Feeding	Treatment
pET_sbp	Test 1	Worm 33	51.1398	SBP Feeding	Treatment
pET_sbp	Test 1	Worm 34	51.2143	SBP Feeding	Treatment
pET_sbp	Test 1	Worm 35	51.6273	SBP Feeding	Treatment
pET_sbp	Test 1	Worm 36	51.7299	SBP Feeding	Treatment
pET_sbp	Test 1	Worm 37	51.8478	SBP Feeding	Treatment
pET_sbp	Test 1	Worm 38	52.1264	SBP Feeding	Treatment
pET_sbp	Test 1	Worm 39	52.3877	SBP Feeding	Treatment
pET_sbp	Test 1	Worm 40	52.6234	SBP Feeding	Treatment
pET_sbp	Test 1	Worm 41	52.7359	SBP Feeding	Treatment
pET_sbp	Test 1	Worm 42	52.9278	SBP Feeding	Treatment
pET_sbp	Test 1	Worm 43	52.9921	SBP Feeding	Treatment
pET_sbp	Test 1	Worm 44	53.3109	SBP Feeding	Treatment
pET_sbp	Test 1	Worm 45	53.4694	SBP Feeding	Treatment
pET_sbp	Test 1	Worm 46	53.7026	SBP Feeding	Treatment
pET_sbp	Test 1	Worm 47	53.9766	SBP Feeding	Treatment
pET_sbp	Test 1	Worm 48	54.0966	SBP Feeding	Treatment
pET_sbp	Test 1	Worm 49	54.1655	SBP Feeding	Treatment
pET_sbp	Test 1	Worm 50	54.3069	SBP Feeding	Treatment
pET_sbp	Test 1	Worm 51	54.8568	SBP Feeding	Treatment
pET_sbp	Test 1	Worm 52	54.8833	SBP Feeding	Treatment
pET_sbp	Test 1	Worm 53	54.9253	SBP Feeding	Treatment
pET_sbp	Test 1	Worm 54	55.5927	SBP Feeding	Treatment
pET_sbp	Test 1	Worm 55	55.6172	SBP Feeding	Treatment
pET_sbp	Test 1	Worm 56	56.8976	SBP Feeding	Treatment
pET_sbp	Test 1	Worm 57	59.081	SBP Feeding	Treatment
pET_sbp	Test 1	Worm 58	59.7346	SBP Feeding	Treatment
GFP	Test 2	Worm 1	26.9568	SBP Expression	Control
GFP	Test 2	Worm 2	27.5679	SBP Expression	Control
GFP	Test 2	Worm 3	27.7691	SBP Expression	Control
GFP	Test 2	Worm 4	28.7792	SBP Expression	Control
GFP	Test 2	Worm 5	33.3022	SBP Expression	Control
GFP	Test 2	Worm 6	33.7228	SBP Expression	Control
GFP	Test 2	Worm 7	34.3928	SBP Expression	Control
GFP	Test 2	Worm 8	34.8083	SBP Expression	Control
GFP	Test 2	Worm 9	34.826	SBP Expression	Control
GFP	Test 2	Worm 10	36.0925	SBP Expression	Control
GFP	Test 2	Worm 11	36.1122	SBP Expression	Control
GFP	Test 2	Worm 12	36.7647	SBP Expression	Control
GFP	Test 2	Worm 13	37.254	SBP Expression	Control
GFP	Test 2	Worm 14	37.283	SBP Expression	Control
GFP	Test 2	Worm 15	37.3368	SBP Expression	Control
GFP	Test 2	Worm 16	37.6427	SBP Expression	Control
GFP	Test 2	Worm 17	37.9444	SBP Expression	Control
GFP	Test 2	Worm 18	38.0586	SBP Expression	Control
GFP	Test 2	Worm 19	38.264	SBP Expression	Control
GFP	Test 2	Worm 20	38.4531	SBP Expression	Control
GFP	Test 2	Worm 21	39.1089	SBP Expression	Control
GFP	Test 2	Worm 22	39.7072	SBP Expression	Control
GFP	Test 2	Worm 23	39.7328	SBP Expression	Control
GFP	Test 2	Worm 24	39.9482	SBP Expression	Control
GFP	Test 2	Worm 25	40.0561	SBP Expression	Control
GFP	Test 2	Worm 26	40.1654	SBP Expression	Control
GFP	Test 2	Worm 27	40.2264	SBP Expression	Control
GFP	Test 2	Worm 28	41.6971	SBP Expression	Control
GFP	Test 2	Worm 29	42.5595	SBP Expression	Control
GFP	Test 2	Worm 30	43.0403	SBP Expression	Control
GFP	Test 2	Worm 31	43.4446	SBP Expression	Control
GFP	Test 2	Worm 32	43.4702	SBP Expression	Control
GFP	Test 2	Worm 33	43.7619	SBP Expression	Control
GFP	Test 2	Worm 34	44.1033	SBP Expression	Control
GFP	Test 2	Worm 35	44.6039	SBP Expression	Control
GFP	Test 2	Worm 36	45.1048	SBP Expression	Control
GFP	Test 2	Worm 37	45.3269	SBP Expression	Control
GFP	Test 2	Worm 38	45.3363	SBP Expression	Control
GFP	Test 2	Worm 39	45.9268	SBP Expression	Control
GFP	Test 2	Worm 40	46.2304	SBP Expression	Control
GFP	Test 2	Worm 41	46.5974	SBP Expression	Control
GFP	Test 2	Worm 42	46.8495	SBP Expression	Control
GFP	Test 2	Worm 43	47.156	SBP Expression	Control
GFP	Test 2	Worm 44	48.3197	SBP Expression	Control
GFP	Test 2	Worm 45	48.3753	SBP Expression	Control
GFP	Test 2	Worm 46	48.6232	SBP Expression	Control
GFP	Test 2	Worm 47	49.4155	SBP Expression	Control
GFP	Test 2	Worm 48	49.5779	SBP Expression	Control
GFP	Test 2	Worm 49	50.1638	SBP Expression	Control
GFP	Test 2	Worm 50	50.485	SBP Expression	Control
GFP	Test 2	Worm 51	51.598	SBP Expression	Control
GFP	Test 2	Worm 52	52.0473	SBP Expression	Control
SBP	Test 2	Worm 1	23.3796	SBP Expression	Treatment
SBP	Test 2	Worm 2	25.4592	SBP Expression	Treatment
SBP	Test 2	Worm 3	26.5395	SBP Expression	Treatment
SBP	Test 2	Worm 4	27.1802	SBP Expression	Treatment
SBP	Test 2	Worm 5	28.167	SBP Expression	Treatment
SBP	Test 2	Worm 6	29.366	SBP Expression	Treatment
SBP	Test 2	Worm 7	30.1135	SBP Expression	Treatment
SBP	Test 2	Worm 8	30.4519	SBP Expression	Treatment
SBP	Test 2	Worm 9	31.0546	SBP Expression	Treatment
SBP	Test 2	Worm 10	31.1604	SBP Expression	Treatment
SBP	Test 2	Worm 11	31.4082	SBP Expression	Treatment
SBP	Test 2	Worm 12	32.2132	SBP Expression	Treatment
SBP	Test 2	Worm 13	32.4287	SBP Expression	Treatment
SBP	Test 2	Worm 14	32.5257	SBP Expression	Treatment
SBP	Test 2	Worm 15	32.6262	SBP Expression	Treatment
SBP	Test 2	Worm 16	33.0767	SBP Expression	Treatment
SBP	Test 2	Worm 17	33.2757	SBP Expression	Treatment
SBP	Test 2	Worm 18	33.7186	SBP Expression	Treatment
SBP	Test 2	Worm 19	33.8524	SBP Expression	Treatment
SBP	Test 2	Worm 20	33.9227	SBP Expression	Treatment
SBP	Test 2	Worm 21	34.2624	SBP Expression	Treatment
SBP	Test 2	Worm 22	34.475	SBP Expression	Treatment
SBP	Test 2	Worm 23	34.5222	SBP Expression	Treatment
SBP	Test 2	Worm 24	34.6738	SBP Expression	Treatment
SBP	Test 2	Worm 25	35.621	SBP Expression	Treatment
SBP	Test 2	Worm 26	35.7089	SBP Expression	Treatment
SBP	Test 2	Worm 27	36.1026	SBP Expression	Treatment
SBP	Test 2	Worm 28	36.4252	SBP Expression	Treatment
SBP	Test 2	Worm 29	36.4413	SBP Expression	Treatment
SBP	Test 2	Worm 30	37.6128	SBP Expression	Treatment
SBP	Test 2	Worm 31	37.8306	SBP Expression	Treatment
SBP	Test 2	Worm 32	37.953	SBP Expression	Treatment
SBP	Test 2	Worm 33	38.6927	SBP Expression	Treatment
SBP	Test 2	Worm 34	39.499	SBP Expression	Treatment
SBP	Test 2	Worm 35	41.2628	SBP Expression	Treatment
SBP	Test 2	Worm 36	41.7	SBP Expression	Treatment
SBP	Test 2	Worm 37	46.5	SBP Expression	Treatment
CGC1	Test 3	Worm 1	28.5474	Δscrm-1	Control
CGC1	Test 3	Worm 2	30.0042	Δscrm-1	Control
CGC1	Test 3	Worm 3	30.884	Δscrm-1	Control
CGC1	Test 3	Worm 4	31.324	Δscrm-1	Control
CGC1	Test 3	Worm 5	32.4124	Δscrm-1	Control
CGC1	Test 3	Worm 6	33.4465	Δscrm-1	Control
CGC1	Test 3	Worm 7	33.4635	Δscrm-1	Control
CGC1	Test 3	Worm 8	33.9852	Δscrm-1	Control
CGC1	Test 3	Worm 9	35.2012	Δscrm-1	Control
CGC1	Test 3	Worm 10	35.4264	Δscrm-1	Control
CGC1	Test 3	Worm 11	37.7797	Δscrm-1	Control
CGC1	Test 3	Worm 12	38.1497	Δscrm-1	Control
CGC1	Test 3	Worm 13	38.2899	Δscrm-1	Control
CGC1	Test 3	Worm 14	40.0215	Δscrm-1	Control
CGC1	Test 3	Worm 15	40.296	Δscrm-1	Control
CGC1	Test 3	Worm 16	40.4105	Δscrm-1	Control
CGC1	Test 3	Worm 17	40.5865	Δscrm-1	Control
CGC1	Test 3	Worm 18	40.6347	Δscrm-1	Control
CGC1	Test 3	Worm 19	40.8374	Δscrm-1	Control
CGC1	Test 3	Worm 20	43.3146	Δscrm-1	Control
CGC1	Test 3	Worm 21	43.4961	Δscrm-1	Control
CGC1	Test 3	Worm 22	43.5903	Δscrm-1	Control
CGC1	Test 3	Worm 23	43.7832	Δscrm-1	Control
CGC1	Test 3	Worm 24	44.1769	Δscrm-1	Control
CGC1	Test 3	Worm 25	44.1847	Δscrm-1	Control
CGC1	Test 3	Worm 26	44.5761	Δscrm-1	Control
CGC1	Test 3	Worm 27	45.174	Δscrm-1	Control
CGC1	Test 3	Worm 28	45.2547	Δscrm-1	Control
CGC1	Test 3	Worm 29	45.3759	Δscrm-1	Control
CGC1	Test 3	Worm 30	45.4922	Δscrm-1	Control
CGC1	Test 3	Worm 31	45.8109	Δscrm-1	Control
CGC1	Test 3	Worm 32	46.0984	Δscrm-1	Control
CGC1	Test 3	Worm 33	46.3383	Δscrm-1	Control
CGC1	Test 3	Worm 34	46.3729	Δscrm-1	Control
CGC1	Test 3	Worm 35	46.8866	Δscrm-1	Control
CGC1	Test 3	Worm 36	47.0452	Δscrm-1	Control
CGC1	Test 3	Worm 37	47.1017	Δscrm-1	Control
CGC1	Test 3	Worm 38	47.9366	Δscrm-1	Control
CGC1	Test 3	Worm 39	49.6378	Δscrm-1	Control
CGC1	Test 3	Worm 40	50.9028	Δscrm-1	Control
CGC1	Test 3	Worm 41	52.012	Δscrm-1	Control
CGC1	Test 3	Worm 42	52.0457	Δscrm-1	Control
CGC1	Test 3	Worm 43	54.6157	Δscrm-1	Control
CGC1	Test 3	Worm 44	57.7783	Δscrm-1	Control
SCRM1KO	Test 3	Worm 1	26.4996	Δscrm-1	Treatment
SCRM1KO	Test 3	Worm 2	30.1995	Δscrm-1	Treatment
SCRM1KO	Test 3	Worm 3	31.7241	Δscrm-1	Treatment
SCRM1KO	Test 3	Worm 4	31.9416	Δscrm-1	Treatment
SCRM1KO	Test 3	Worm 5	32.0739	Δscrm-1	Treatment
SCRM1KO	Test 3	Worm 6	32.7387	Δscrm-1	Treatment
SCRM1KO	Test 3	Worm 7	33.4547	Δscrm-1	Treatment
SCRM1KO	Test 3	Worm 8	35.3527	Δscrm-1	Treatment
SCRM1KO	Test 3	Worm 9	35.5696	Δscrm-1	Treatment
SCRM1KO	Test 3	Worm 10	37.1714	Δscrm-1	Treatment
SCRM1KO	Test 3	Worm 11	37.2582	Δscrm-1	Treatment
SCRM1KO	Test 3	Worm 12	37.4099	Δscrm-1	Treatment
SCRM1KO	Test 3	Worm 13	37.8722	Δscrm-1	Treatment
SCRM1KO	Test 3	Worm 14	39.0719	Δscrm-1	Treatment
SCRM1KO	Test 3	Worm 15	39.5176	Δscrm-1	Treatment
SCRM1KO	Test 3	Worm 16	40.9787	Δscrm-1	Treatment
SCRM1KO	Test 3	Worm 17	41.8246	Δscrm-1	Treatment
SCRM1KO	Test 3	Worm 18	42.2734	Δscrm-1	Treatment
SCRM1KO	Test 3	Worm 19	42.4798	Δscrm-1	Treatment
SCRM1KO	Test 3	Worm 20	42.4844	Δscrm-1	Treatment
SCRM1KO	Test 3	Worm 21	43.5837	Δscrm-1	Treatment
SCRM1KO	Test 3	Worm 22	44.0202	Δscrm-1	Treatment
SCRM1KO	Test 3	Worm 23	44.1699	Δscrm-1	Treatment
SCRM1KO	Test 3	Worm 24	45.086	Δscrm-1	Treatment
SCRM1KO	Test 3	Worm 25	45.52	Δscrm-1	Treatment
SCRM1KO	Test 3	Worm 26	46.7536	Δscrm-1	Treatment
SCRM1KO	Test 3	Worm 27	50.0939	Δscrm-1	Treatment
SCRM1KO	Test 3	Worm 28	50.8201	Δscrm-1	Treatment
SCRM1KO	Test 3	Worm 29	51.0183	Δscrm-1	Treatment
SCRM1KO	Test 3	Worm 30	53.3253	Δscrm-1	Treatment
SCRM1KO	Test 3	Worm 31	58.8595	Δscrm-1	Treatment
pL4440_gfp	Test 4	Worm 1	19.313	∇scrm-1	Control
pL4440_gfp	Test 4	Worm 2	20.5746	∇scrm-1	Control
pL4440_gfp	Test 4	Worm 3	24.6319	∇scrm-1	Control
pL4440_gfp	Test 4	Worm 4	26.0308	∇scrm-1	Control
pL4440_gfp	Test 4	Worm 5	27.5959	∇scrm-1	Control
pL4440_gfp	Test 4	Worm 6	28.4616	∇scrm-1	Control
pL4440_gfp	Test 4	Worm 7	28.546	∇scrm-1	Control
pL4440_gfp	Test 4	Worm 8	28.7385	∇scrm-1	Control
pL4440_gfp	Test 4	Worm 9	29.0213	∇scrm-1	Control
pL4440_gfp	Test 4	Worm 10	30.1228	∇scrm-1	Control
pL4440_gfp	Test 4	Worm 11	30.342	∇scrm-1	Control
pL4440_gfp	Test 4	Worm 12	30.3628	∇scrm-1	Control
pL4440_gfp	Test 4	Worm 13	31.2795	∇scrm-1	Control
pL4440_gfp	Test 4	Worm 14	31.3631	∇scrm-1	Control
pL4440_gfp	Test 4	Worm 15	32.6045	∇scrm-1	Control
pL4440_gfp	Test 4	Worm 16	32.925	∇scrm-1	Control
pL4440_gfp	Test 4	Worm 17	33.3157	∇scrm-1	Control
pL4440_gfp	Test 4	Worm 18	33.427	∇scrm-1	Control
pL4440_gfp	Test 4	Worm 19	33.9636	∇scrm-1	Control
pL4440_gfp	Test 4	Worm 20	34.3473	∇scrm-1	Control
pL4440_gfp	Test 4	Worm 21	35.4307	∇scrm-1	Control
pL4440_gfp	Test 4	Worm 22	36.4246	∇scrm-1	Control
pL4440_gfp	Test 4	Worm 23	37.5496	∇scrm-1	Control
pL4440_gfp	Test 4	Worm 24	37.8744	∇scrm-1	Control
pL4440_gfp	Test 4	Worm 25	38.537	∇scrm-1	Control
pL4440_gfp	Test 4	Worm 26	38.6007	∇scrm-1	Control
pL4440_gfp	Test 4	Worm 27	38.658	∇scrm-1	Control
pL4440_gfp	Test 4	Worm 28	39.384	∇scrm-1	Control
pL4440_gfp	Test 4	Worm 29	40.1174	∇scrm-1	Control
pL4440_gfp	Test 4	Worm 30	40.2248	∇scrm-1	Control
pL4440_gfp	Test 4	Worm 31	40.4504	∇scrm-1	Control
pL4440_gfp	Test 4	Worm 32	41.4882	∇scrm-1	Control
pL4440_gfp	Test 4	Worm 33	41.6549	∇scrm-1	Control
pL4440_gfp	Test 4	Worm 34	42.4293	∇scrm-1	Control
pL4440_gfp	Test 4	Worm 35	42.7314	∇scrm-1	Control
pL4440_gfp	Test 4	Worm 36	44.6205	∇scrm-1	Control
pL4440_gfp	Test 4	Worm 37	45.8625	∇scrm-1	Control
pL4440_gfp	Test 4	Worm 38	46.134	∇scrm-1	Control
pL4440_gfp	Test 4	Worm 39	46.6447	∇scrm-1	Control
pL4440_gfp	Test 4	Worm 40	47.5387	∇scrm-1	Control
pL4440_gfp	Test 4	Worm 41	48.5976	∇scrm-1	Control
pL4440_gfp	Test 4	Worm 42	50.365	∇scrm-1	Control
pL4440_gfp	Test 4	Worm 43	50.9548	∇scrm-1	Control
pL4440_gfp	Test 4	Worm 44	51.1393	∇scrm-1	Control
pL4440_gfp	Test 4	Worm 45	51.6188	∇scrm-1	Control
pL4440_gfp	Test 4	Worm 46	51.9001	∇scrm-1	Control
pL4440_gfp	Test 4	Worm 47	52.1031	∇scrm-1	Control
pL4440_gfp	Test 4	Worm 48	52.6178	∇scrm-1	Control
pL4440_gfp	Test 4	Worm 49	54.1955	∇scrm-1	Control
pL4440_gfp	Test 4	Worm 50	54.2017	∇scrm-1	Control
pL4440_gfp	Test 4	Worm 51	54.478	∇scrm-1	Control
pL4440_gfp	Test 4	Worm 52	54.5131	∇scrm-1	Control
pL4440_gfp	Test 4	Worm 53	55.39	∇scrm-1	Control
pL4440_sbp	Test 4	Worm 1	19.3403	∇scrm-1	Treatment
pL4440_sbp	Test 4	Worm 2	25.3894	∇scrm-1	Treatment
pL4440_sbp	Test 4	Worm 3	27.0534	∇scrm-1	Treatment
pL4440_sbp	Test 4	Worm 4	27.3926	∇scrm-1	Treatment
pL4440_sbp	Test 4	Worm 5	29.0827	∇scrm-1	Treatment
pL4440_sbp	Test 4	Worm 6	29.2118	∇scrm-1	Treatment
pL4440_sbp	Test 4	Worm 7	29.3156	∇scrm-1	Treatment
pL4440_sbp	Test 4	Worm 8	30.0014	∇scrm-1	Treatment
pL4440_sbp	Test 4	Worm 9	31.4385	∇scrm-1	Treatment
pL4440_sbp	Test 4	Worm 10	31.5379	∇scrm-1	Treatment
pL4440_sbp	Test 4	Worm 11	31.5384	∇scrm-1	Treatment
pL4440_sbp	Test 4	Worm 12	31.7531	∇scrm-1	Treatment
pL4440_sbp	Test 4	Worm 13	31.9328	∇scrm-1	Treatment
pL4440_sbp	Test 4	Worm 14	32.4373	∇scrm-1	Treatment
pL4440_sbp	Test 4	Worm 15	32.5947	∇scrm-1	Treatment
pL4440_sbp	Test 4	Worm 16	32.629	∇scrm-1	Treatment
pL4440_sbp	Test 4	Worm 17	33.5199	∇scrm-1	Treatment
pL4440_sbp	Test 4	Worm 18	33.6125	∇scrm-1	Treatment
pL4440_sbp	Test 4	Worm 19	33.8134	∇scrm-1	Treatment
pL4440_sbp	Test 4	Worm 20	33.9164	∇scrm-1	Treatment
pL4440_sbp	Test 4	Worm 21	33.9824	∇scrm-1	Treatment
pL4440_sbp	Test 4	Worm 22	34.1901	∇scrm-1	Treatment
pL4440_sbp	Test 4	Worm 23	34.7459	∇scrm-1	Treatment
pL4440_sbp	Test 4	Worm 24	35.2456	∇scrm-1	Treatment
pL4440_sbp	Test 4	Worm 25	35.4799	∇scrm-1	Treatment
pL4440_sbp	Test 4	Worm 26	36.5417	∇scrm-1	Treatment
pL4440_sbp	Test 4	Worm 27	37.6294	∇scrm-1	Treatment
pL4440_sbp	Test 4	Worm 28	38.6551	∇scrm-1	Treatment
pL4440_sbp	Test 4	Worm 29	39.0938	∇scrm-1	Treatment
pL4440_sbp	Test 4	Worm 30	39.343	∇scrm-1	Treatment
pL4440_sbp	Test 4	Worm 31	40.0067	∇scrm-1	Treatment
pL4440_sbp	Test 4	Worm 32	40.1603	∇scrm-1	Treatment
pL4440_sbp	Test 4	Worm 33	40.1786	∇scrm-1	Treatment
pL4440_sbp	Test 4	Worm 34	40.3141	∇scrm-1	Treatment
pL4440_sbp	Test 4	Worm 35	40.379	∇scrm-1	Treatment
pL4440_sbp	Test 4	Worm 36	40.5926	∇scrm-1	Treatment
pL4440_sbp	Test 4	Worm 37	40.6397	∇scrm-1	Treatment
pL4440_sbp	Test 4	Worm 38	40.6988	∇scrm-1	Treatment
pL4440_sbp	Test 4	Worm 39	40.7019	∇scrm-1	Treatment
pL4440_sbp	Test 4	Worm 40	42.2587	∇scrm-1	Treatment
pL4440_sbp	Test 4	Worm 41	42.3879	∇scrm-1	Treatment
pL4440_sbp	Test 4	Worm 42	43.357	∇scrm-1	Treatment
pL4440_sbp	Test 4	Worm 43	45.1556	∇scrm-1	Treatment
pL4440_sbp	Test 4	Worm 44	45.258	∇scrm-1	Treatment
pL4440_sbp	Test 4	Worm 45	46.1769	∇scrm-1	Treatment
pL4440_sbp	Test 4	Worm 46	46.8258	∇scrm-1	Treatment
pL4440_sbp	Test 4	Worm 47	47.1104	∇scrm-1	Treatment
pL4440_sbp	Test 4	Worm 48	47.6554	∇scrm-1	Treatment
pL4440_sbp	Test 4	Worm 49	47.6583	∇scrm-1	Treatment
pL4440_sbp	Test 4	Worm 50	47.8478	∇scrm-1	Treatment
pL4440_sbp	Test 4	Worm 51	47.9633	∇scrm-1	Treatment
pL4440_sbp	Test 4	Worm 52	48.2348	∇scrm-1	Treatment
pL4440_sbp	Test 4	Worm 53	48.4226	∇scrm-1	Treatment
pL4440_sbp	Test 4	Worm 54	49.0742	∇scrm-1	Treatment
pL4440_sbp	Test 4	Worm 55	50.5373	∇scrm-1	Treatment
pL4440_sbp	Test 4	Worm 56	51.3614	∇scrm-1	Treatment
pL4440_sbp	Test 4	Worm 57	52.9273	∇scrm-1	Treatment
pL4440_sbp	Test 4	Worm 58	53.1061	∇scrm-1	Treatment

### Sheet: Sheet1
Treatment	Test	Worm	Frequency
pL4440_emp	Test 1	Worm 1	18		pL4440_SCRM-1	Test 1	Worm 1	12		CGC1	Test 2	Worm 1	9		SBP	Test 2	Worm 1	8
pL4440_emp	Test 1	Worm 2	13		pL4440_SCRM-1	Test 1	Worm 2	13		CGC1	Test 2	Worm 2	11		SBP	Test 2	Worm 2	9
pL4440_emp	Test 1	Worm 3	17		pL4440_SCRM-1	Test 1	Worm 3	6		CGC1	Test 2	Worm 3	11		SBP	Test 2	Worm 3	1
pL4440_emp	Test 1	Worm 4	19		pL4440_SCRM-1	Test 1	Worm 4	11		CGC1	Test 2	Worm 4	15		SBP	Test 2	Worm 4	2
pL4440_emp	Test 1	Worm 5	17		pL4440_SCRM-1	Test 1	Worm 5	2		CGC1	Test 2	Worm 5	20		SBP	Test 2	Worm 5	10
pL4440_emp	Test 1	Worm 6	16		pL4440_SCRM-1	Test 1	Worm 6	9		CGC1	Test 2	Worm 6	17		SBP	Test 2	Worm 6	12
pL4440_emp	Test 1	Worm 7	12		pL4440_SCRM-1	Test 1	Worm 7	1		CGC1	Test 2	Worm 7	13		SBP	Test 2	Worm 7	2
pL4440_emp	Test 1	Worm 8	20		pL4440_SCRM-1	Test 1	Worm 8	1		CGC1	Test 2	Worm 8	12		SBP	Test 2	Worm 8	3
pL4440_emp	Test 1	Worm 9	19		pL4440_SCRM-1	Test 1	Worm 9	6		CGC1	Test 2	Worm 9	11		SBP	Test 2	Worm 9	9
pL4440_emp	Test 1	Worm 10	16		pL4440_SCRM-1	Test 1	Worm 10	9		CGC1	Test 2	Worm 10	9		SBP	Test 2	Worm 10	9
pL4440_emp	Test 1	Worm 11	10		pL4440_SCRM-1	Test 1	Worm 11	4		CGC1	Test 2	Worm 11	9		SBP	Test 2	Worm 11	3
pL4440_emp	Test 1	Worm 12	20		pL4440_SCRM-1	Test 1	Worm 12	10		CGC1	Test 2	Worm 12	12		SBP	Test 2	Worm 12	2
pL4440_emp	Test 1	Worm 13	17		pL4440_SCRM-1	Test 1	Worm 13	6		CGC1	Test 2	Worm 13	16		SBP	Test 2	Worm 13	10
pL4440_emp	Test 1	Worm 14	10		pL4440_SCRM-1	Test 1	Worm 14	11		CGC1	Test 2	Worm 14	12		SBP	Test 2	Worm 14	13
pL4440_emp	Test 1	Worm 15	14		pL4440_SCRM-1	Test 1	Worm 15	13		CGC1	Test 2	Worm 15	13		SBP	Test 2	Worm 15	11
pL4440_emp	Test 1	Worm 16	16		pL4440_SCRM-1	Test 1	Worm 16	5		CGC1	Test 2	Worm 16	16		SBP	Test 2	Worm 16	9
pL4440_emp	Test 1	Worm 17	10		pL4440_SCRM-1	Test 1	Worm 17	3		CGC1	Test 2	Worm 17	15		SBP	Test 2	Worm 17	3
pL4440_emp	Test 1	Worm 18	9		pL4440_SCRM-1	Test 1	Worm 18	14		CGC1	Test 2	Worm 18	10		SBP	Test 2	Worm 18	8
pL4440_emp	Test 1	Worm 19	16		pL4440_SCRM-1	Test 1	Worm 19	3		CGC1	Test 2	Worm 19	10		SBP	Test 2	Worm 19	13
pL4440_emp	Test 1	Worm 20	9		pL4440_SCRM-1	Test 1	Worm 20	13		CGC1	Test 2	Worm 20	9		SBP	Test 2	Worm 20	7
pL4440_emp	Test 1	Worm 21	16		pL4440_SCRM-1	Test 1	Worm 21	3		CGC1	Test 2	Worm 21	9		SBP	Test 2	Worm 21	10
pL4440_emp	Test 1	Worm 22	19		pL4440_SCRM-1	Test 1	Worm 22	2		CGC1	Test 2	Worm 22	9		SBP	Test 2	Worm 22	14
pL4440_emp	Test 1	Worm 23	11		pL4440_SCRM-1	Test 1	Worm 23	8		CGC1	Test 2	Worm 23	18		SBP	Test 2	Worm 23	10
pL4440_emp	Test 1	Worm 24	18		pL4440_SCRM-1	Test 1	Worm 24	6		CGC1	Test 2	Worm 24	16		SBP	Test 2	Worm 24	14
pL4440_emp	Test 1	Worm 25	12		pL4440_SCRM-1	Test 1	Worm 25	7		CGC1	Test 2	Worm 25	12		SBP	Test 2	Worm 25	7
pL4440_emp	Test 1	Worm 26	16		pL4440_SCRM-1	Test 1	Worm 26	14		CGC1	Test 2	Worm 26	14		SBP	Test 2	Worm 26	1
pL4440_emp	Test 1	Worm 27	19		pL4440_SCRM-1	Test 1	Worm 27	13		CGC1	Test 2	Worm 27	11		SBP	Test 2	Worm 27	8
pL4440_emp	Test 1	Worm 28	15		pL4440_SCRM-1	Test 1	Worm 28	7		CGC1	Test 2	Worm 28	13		SBP	Test 2	Worm 28	5
pL4440_emp	Test 1	Worm 29	20		pL4440_SCRM-1	Test 1	Worm 29	8		CGC1	Test 2	Worm 29	12		SBP	Test 2	Worm 29	15
pL4440_emp	Test 1	Worm 30	18		pL4440_SCRM-1	Test 1	Worm 30	7		CGC1	Test 2	Worm 30	11		SBP	Test 2	Worm 30	7
pL4440_emp	Test 1	Worm 31	20		pL4440_SCRM-1	Test 1	Worm 31	13		CGC1	Test 2	Worm 31	10		SBP	Test 2	Worm 31	3
pL4440_emp	Test 1	Worm 32	10		pL4440_SCRM-1	Test 1	Worm 32	5		CGC1	Test 2	Worm 32	19		SBP	Test 2	Worm 32	2
pL4440_emp	Test 1	Worm 33	10		pL4440_SCRM-1	Test 1	Worm 33	1		CGC1	Test 2	Worm 33	14		SBP	Test 2	Worm 33	1
pL4440_emp	Test 1	Worm 34	17		pL4440_SCRM-1	Test 1	Worm 34	4		CGC1	Test 2	Worm 34	13		SBP	Test 2	Worm 34	4
pL4440_emp	Test 1	Worm 35	13		pL4440_SCRM-1	Test 1	Worm 35	5		CGC1	Test 2	Worm 35	9		SBP	Test 2	Worm 35	11
pL4440_emp	Test 1	Worm 36	17		pL4440_SCRM-1	Test 1	Worm 36	2		CGC1	Test 2	Worm 36	15		SBP	Test 2	Worm 36	12
pL4440_emp	Test 1	Worm 37	11		pL4440_SCRM-1	Test 1	Worm 37	1		CGC1	Test 2	Worm 37	15		SBP	Test 2	Worm 37	5
pL4440_emp	Test 1	Worm 38	14		pL4440_SCRM-1	Test 1	Worm 38	13		CGC1	Test 2	Worm 38	18		SBP	Test 2	Worm 38	12
pL4440_emp	Test 1	Worm 39	10		pL4440_SCRM-1	Test 1	Worm 39	2		CGC1	Test 2	Worm 39	11		SBP	Test 2	Worm 39	1
pL4440_emp	Test 1	Worm 40	20		pL4440_SCRM-1	Test 1	Worm 40	11		CGC1	Test 2	Worm 40	14		SBP	Test 2	Worm 40	2
pL4440_emp	Test 1	Worm 41	17		pL4440_SCRM-1	Test 1	Worm 41	13		CGC1	Test 2	Worm 41	13		SBP	Test 2	Worm 41	12
pL4440_emp	Test 1	Worm 42	19		pL4440_SCRM-1	Test 1	Worm 42	7		CGC1	Test 2	Worm 42	9		SBP	Test 2	Worm 42	1
pL4440_emp	Test 1	Worm 43	13		pL4440_SCRM-1	Test 1	Worm 43	4		CGC1	Test 2	Worm 43	13		SBP	Test 2	Worm 43	10
pL4440_emp	Test 1	Worm 44	16		pL4440_SCRM-1	Test 1	Worm 44	1		CGC1	Test 2	Worm 44	14		SBP	Test 2	Worm 44	15
pL4440_emp	Test 1	Worm 45	12		pL4440_SCRM-1	Test 1	Worm 45	3		CGC1	Test 2	Worm 45	19		SBP	Test 2	Worm 45	7
pL4440_emp	Test 1	Worm 46	15		pL4440_SCRM-1	Test 1	Worm 46	14		CGC1	Test 2	Worm 46	13		SBP	Test 2	Worm 46	13
pL4440_emp	Test 1	Worm 47	20		pL4440_SCRM-1	Test 1	Worm 47	13		CGC1	Test 2	Worm 47	18		SBP	Test 2	Worm 47	13
pL4440_emp	Test 1	Worm 48	9		pL4440_SCRM-1	Test 1	Worm 48	11		CGC1	Test 2	Worm 48	9		SBP	Test 2	Worm 48	15
pL4440_emp	Test 1	Worm 49	20		pL4440_SCRM-1	Test 1	Worm 49	15		CGC1	Test 2	Worm 49	9		SBP	Test 2	Worm 49	4
pL4440_emp	Test 1	Worm 50	14		pL4440_SCRM-1	Test 1	Worm 50	2		CGC1	Test 2	Worm 50	19		SBP	Test 2	Worm 50	3
pL4440_emp	Test 1	Worm 51	16		pL4440_SCRM-1	Test 1	Worm 51	11		CGC1	Test 2	Worm 51	9		SBP	Test 2	Worm 51	5
pL4440_emp	Test 1	Worm 52	17		pL4440_SCRM-1	Test 1	Worm 52	6		CGC1	Test 2	Worm 52	19		SBP	Test 2	Worm 52	14
pL4440_emp	Test 1	Worm 53	11		pL4440_SCRM-1	Test 1	Worm 53	2		CGC1	Test 2	Worm 53	15		SBP	Test 2	Worm 53	13
pL4440_emp	Test 1	Worm 54	15		pL4440_SCRM-1	Test 1	Worm 54	5		CGC1	Test 2	Worm 54	12		SBP	Test 2	Worm 54	5
pL4440_emp	Test 1	Worm 55	9		pL4440_SCRM-1	Test 1	Worm 55	15		CGC1	Test 2	Worm 55	17		SBP	Test 2	Worm 55	13
pL4440_emp	Test 1	Worm 56	14		pL4440_SCRM-1	Test 1	Worm 56	14		CGC1	Test 2	Worm 56	20		SBP	Test 2	Worm 56	6
pL4440_emp	Test 1	Worm 57	14		pL4440_SCRM-1	Test 1	Worm 57	14		CGC1	Test 2	Worm 57	13		SBP	Test 2	Worm 57	3
pL4440_emp	Test 1	Worm 58	10		pL4440_SCRM-1	Test 1	Worm 58	7		CGC1	Test 2	Worm 58	16		SBP	Test 2	Worm 58	14
pL4440_emp	Test 1	Worm 59	13		pL4440_SCRM-1	Test 1	Worm 59	13		CGC1	Test 2	Worm 59	16		SBP	Test 2	Worm 59	4
pL4440_emp	Test 1	Worm 60	12		pL4440_SCRM-1	Test 1	Worm 60	14		CGC1	Test 2	Worm 60	16		SBP	Test 2	Worm 60	6
