## Supplementary material for "The First of Us: *Ophiocordyceps* use a novel scramblase-binding peptide to manipulate zombie ants": Data S12: 1 SBP Antennation Data.xlsx

### Sheet: Sheet1
Colony	Treatment	Count	Long	Ant 1 Treatment	Ant 2 Treatment
LH14	CC	27	9	Sham injection	Sham injection
LH14	CC	13	9	Sham injection	Sham injection
LH14	CC	12	5	Sham injection	Sham injection
LH14	CC	18	5	Sham injection	Sham injection
LH14	CC	11	9	Sham injection	Sham injection
LH14	CT	5	0	Sham injection	SBP injection
LH14	CT	8	5	Sham injection	SBP injection
LH14	CT	8	3	Sham injection	SBP injection
LH14	CT	5	2	Sham injection	SBP injection
LH14	CT	4	3	Sham injection	SBP injection
LH14	TT	10	6	SBP injection	SBP injection
LH14	TT	6	4	SBP injection	SBP injection
LH14	TT	7	2	SBP injection	SBP injection
LH14	TT	6	3	SBP injection	SBP injection
LH14	TT	15	11	SBP injection	SBP injection
LH11	CC	4	9	Sham injection	Sham injection
LH11	CC	5	9	Sham injection	Sham injection
LH11	CC	20	5	Sham injection	Sham injection
LH11	CC	7	5	Sham injection	Sham injection
LH11	CC	9	9	Sham injection	Sham injection
LH11	CT	4	0	Sham injection	SBP injection
LH11	CT	0	5	Sham injection	SBP injection
LH11	CT	18	3	Sham injection	SBP injection
LH11	CT	9	2	Sham injection	SBP injection
LH11	CT	3	3	Sham injection	SBP injection
LH11	TT	3	6	SBP injection	SBP injection
LH11	TT	0	4	SBP injection	SBP injection
LH11	TT	6	2	SBP injection	SBP injection
LH11	TT	5	3	SBP injection	SBP injection
LH11	TT	7	11	SBP injection	SBP injection
Chul5	CC	10	0	Sham injection	Sham injection
Chul5	CC	4	0	Sham injection	Sham injection
Chul5	CC	6	0	Sham injection	Sham injection
Chul5	CC	4	0	Sham injection	Sham injection
Chul5	CC	2	0	Sham injection	Sham injection
Chul5	CT	2	0	Sham injection	SBP injection
Chul5	CT	3	0	Sham injection	SBP injection
Chul5	CT	9	0	Sham injection	SBP injection
Chul5	CT	2	0	Sham injection	SBP injection
Chul5	CT	7	0	Sham injection	SBP injection
Chul5	TT	0	0	SBP injection	SBP injection
Chul5	TT	6	0	SBP injection	SBP injection
Chul5	TT	5	0	SBP injection	SBP injection
Chul5	TT	2	0	SBP injection	SBP injection
Chul5	TT	1	0	SBP injection	SBP injection
