## Supplementary material for "The First of Us: *Ophiocordyceps* use a novel scramblase-binding peptide to manipulate zombie ants": Data S12: 1 SBP Aversion Data.xlsx

### Sheet: New
Treatment	Colony	Replicate	Zone	Ants	Adj_z1	FullTime	Pair	Treatment Type
GFP	Chul5	a	1	20	0.0952827	0.0861477	a	dsRNA for GFP
GFP	Chul5	b	1	16	0.143416	0.0952805	b	dsRNA for GFP
GFP	Chul5	c	1	14	0.115743	0.0809788	c	dsRNA for GFP
GFP	Gen17	b	1	17	0.0562058	0.0405926	d	dsRNA for GFP
GFP	Gen17	c	1	21	0.0623081	0.0437878	e	dsRNA for GFP
GFP	LH15	a	1	19	0.0536846	0.0282848	f	dsRNA for GFP
GFP	LH15	b	1	16	0.0476067	0.0274301	g	dsRNA for GFP
GFP	LH15	c	1	17	0.139134	0.107984	h	dsRNA for GFP
PS1	Chul5	a	1	13	0.171181	0.101019	a	dsRNA for PS1
PS1	Chul5	b	1	18	0.165297	0.104923	b	dsRNA for PS1
PS1	Chul5	c	1	15	0.142877	0.129894	c	dsRNA for PS1
PS1	Gen17	b	1	21	0.0971576	0.06756	d	dsRNA for PS1
PS1	Gen17	c	1	20	0.0641066	0.0421022	e	dsRNA for PS1
PS1	LH15	a	1	21	0.0921866	0.0806381	f	dsRNA for PS1
PS1	LH15	b	1	21	0.0594001	0.0421057	g	dsRNA for PS1
PS1	LH15	c	1	17	0.178129	0.127241	h	dsRNA for PS1
EMP	Chul5	a	1	20	0.0259159	0.0146537	i	Sham injection
EMP	Chul5	b	1	20	0.132852	0.100398	j	Sham injection
EMP	Chul5	c	1	20	0.0733722	0.0422269	k	Sham injection
EMP	LH11	a	1	20	0.163024	0.133934	l	Sham injection
EMP	LH11	b	1	20	0.112698	0.0773269	m	Sham injection
EMP	LH11	c	1	20	0.0839915	0.07451	n	Sham injection
EMP	Gen19	a	1	20	0.104563		o	Sham injection
EMP	Gen19	b	1	20	0.0808025		p	Sham injection
EMP	Gen19	c	1	20	0.0341605		q	Sham injection
EMP	LH14	a	1	20	0.122101	0.119856	r	Sham injection
PBS	Chul5	a	1	20	0.129994	0.0977077	i	Sham injection
PBS	Chul5	b	1	19	0.118991	0.0719265	j	SBP injection
PBS	Chul5	c	1	20	0.325136	0.271136	k	SBP injection
PBS	LH11	a	1	20	0.148938	0.115788	l	SBP injection
PBS	LH11	b	1	20	0.150927	0.107635	m	SBP injection
PBS	LH11	c	1	20	0.149682	0.112887	n	SBP injection
PBS	Gen19	a	1	20	0.190728		o	SBP injection
PBS	Gen19	b	1	20	0.111003		p	SBP injection
PBS	Gen19	c	1	20	0.141553		q	SBP injection
PBS	LH14	a	1	20	0.137927	0.162899	r	SBP injection

### Sheet: 4cm
Treatment	Colony	Replicate	Zone	Count	Touches	Ants	Adj_z1	Pair	FullTime
GFP	Chul5	a	1	0.55	11	20	0.0952827	a	0.0861477
GFP	Chul5	b	1	0.5	8	16	0.143416	b	0.0952805
GFP	Chul5	c	1	1.28571	18	14	0.115743	c	0.0809788
GFP	Gen17	b	1	0	0	17	0.0562058	d	0.0405926
GFP	Gen17	c	1	0.428571	9	21	0.0623081	e	0.0437878
GFP	LH15	a	1	0.105263	2	19	0.0536846	f	0.0282848
GFP	LH15	b	1	0.375	6	16	0.0476067	g	0.0274301
GFP	LH15	c	1	0.235294	4	17	0.139134	h	0.107984
PS1	Chul5	a	1	0.846154	11	13	0.171181	a	0.101019
PS1	Chul5	b	1	0.388889	7	18	0.165297	b	0.104923
PS1	Chul5	c	1	1.8	27	15	0.142877	c	0.129894
PS1	Gen17	b	1	0.428571	9	21	0.0971576	d	0.06756
PS1	Gen17	c	1	1.6	32	20	0.0641066	e	0.0421022
PS1	LH15	a	1	0.285714	6	21	0.0921866	f	0.0806381
PS1	LH15	b	1	0.190476	4	21	0.0594001	g	0.0421057
PS1	LH15	c	1	1.64706	28	17	0.178129	h	0.127241
EMP	Chul5	a	1	0.55	11	20	0.0259159	i	0.0146537
EMP	Chul5	b	1	0.5	8	20	0.132852	j	0.100398
EMP	Chul5	c	1	1.28571	18	20	0.0733722	k	0.0422269
EMP	LH11	a	1	0	0	20	0.163024	l	0.133934
EMP	LH11	b	1	0	0	20	0.112698	m	0.0773269
EMP	LH11	c	1	0.428571	9	20	0.0839915	n	0.07451
EMP	LH14	a	1	0.105263	2	20	0.122101	o	0.119856
PBS	Chul5	a	1	0.846154	11	20	0.129994	i	0.0977077
PBS	Chul5	b	1	0.388889	7	19	0.118991	j	0.0719265
PBS	Chul5	c	1	1.8	27	20	0.325136	k	0.271136
PBS	LH11	a	1	0	0	20	0.148938	l	0.115788
PBS	LH11	b	1	0.428571	9	20	0.150927	m	0.107635
PBS	LH11	c	1	1.6	32	20	0.149682	n	0.112887
PBS	LH14	a	1	0.285714	6	20	0.137927	o	0.162899
